# EdiTyper: a high-throughput tool for analysis of targeted sequencing data from genome editing experiments

**DOI:** 10.1101/2020.07.30.229088

**Authors:** Alexandre Yahi, Paul Hoffman, Margot Brandt, Pejman Mohammadi, Nicholas P. Tatonetti, Tuuli Lappalainen

## Abstract

Genome editing experiments are generating an increasing amount of targeted sequencing data with specific mutational patterns indicating the success of the experiments and genotypes of clonal cell lines. We present EdiTyper, a high-throughput command line tool specifically designed for analysis of sequencing data from polyclonal and monoclonal cell populations from CRISPR gene editing. It requires simple inputs of sequencing data and reference sequences, and provides comprehensive outputs including summary statistics, plots, and SAM/BAM alignments. Analysis of simulated data showed that EdiTyper is highly accurate for detection of both single nucleotide mutations and indels, robust to sequencing errors, as well as fast and scalable to large experimental batches. EdiTyper is available in github (https://github.com/LappalainenLab/edityper) under the MIT license.
