## Supplemental Table 1 for "EdiTyper: a high-throughput tool for analysis of targeted sequencing data from genome editing experiments"

Gene	Sequence
ACE	AGAAGGGGCAGAGCCGAGCACCGCGCACCGCGTCATGGGGGCCGCCTCGGGCCGCCGGGGGCCGGGGCTGCTGCTGCCGCTGCCGCTGCTGTTGCTGCTGCCGCCGCAGCCCGCCCTGGCGTTGGACCCCGGGCTGCAGCCCGGCAACTT
ADIPOQ	AGGCTGTTGAGGCTGGGCCATCTCCTCCTCACTTCCATTCTGACTGCAGTCTGTGGTTCTGATTCCATACCAGAGGGTAAGAGCAATTCTGTGAAGTTCCAGGCTGGGTGGGGGATGCATGCATAGCCTCTGGCTGGGATCACCCAGGCT
APOE	GGGACAGGGGGAGCCCTATAATTGGACAAGTCTGGGATCCTTGAGTCCTACTCAGCCCCAGCGGAGGTGAAGGACGTCCTTCCCCAGGAGCCGGTGAGAAGCGCAGTCGGGGGCACGGGGATGAGCTCAGGGGCCTCTAGAAAGAGCTGG
BDNF	ATTATTAAAGCGGTAGTCTGCCGGCGCTGATAAGCAACAAGTTCCCCAGCGGTCTTCCCGCCCTAGCCTGACAAGGCGAAGGTTTTCTTACCTGGCGACAGGGAAATCTCCCGAGCCGAATTCAGCTTCGCCGGAGCCCCAGGTGTGACC
BRCA1	GTACCTTGATTTCGTATTCTGAGAGGCTGCTGCTTAGCGGTAGCCCCTTGGTTTCCGTGGCAACGGAAAAGCGCGGGAATTACAGATAAATTAAAACTGCGACTGCGCGGCGTGAGCTCGCTGAGACTTCCTGGACGGGGGACAGGCTGT
CFTR	TGTCATAATGGAGAGATGAAAACACAGGTAGAGGATTTCAAACAACAGAGTGGATGGTGAGTTAAAAATGCTGAAATTCTTTCCTGGTGTCTAACTTAATGCAATGTGGTTTATCTCTTTGCTCTTTTCTCTACTATTCAAATTTAGGAT
CRP	TTGGATATAAATCCAGGCAGGAGGAGGTAGCTCTAAGGCAAGAGATCTAGGACTTCTAGCCCCTGAACTTTCAGCCGAATACATCTTTTCCAAAGGAGTGAATTCAGGCCCTTGTATCACTGGCAGCAGGACGTGACCATGGAGAAGCTG
EGFR	CCCCGGCGCAGCGCGGCCGCAGCAGCCTCCGCCCCCCGCACGGTGTGAGCGCCCGACGCGGCCGAGGCGGCCGGAGTCCCGAGCTAGCCCCGGCGGCCGCCGCCGCCCAGACCGGACGACAGGCCACCTCGTCGGCGTCCGCCCGAGTCC
HIF1A	GCGCGCGCCGGCCTGGGCAGGCGAGCGGGCGCGCTCCCGCCCCCTCTCCCCTCCCCGCGCGCCCGAGCGCGCCTCCGCCCTTGCCCGCCCCCTGACGCTGCCTCAGCTCCTCAGTGCACAGTGCTGCCTCGTCTGAGGGGACAGGAGGAT
IL6	ACACCATGTTTGGTAAATAAGTGTTTTGGTGTTGTGCAAGGGTCTGGTTTCAGCCTGAAGCCATCTCAGAGCTGTCTGGGTCTCTGGAGACTGGAGGGACAACCTAGTCTAGAGCCCATTTGCATGAGACCAAGGATCCTCCTGCAAGAG
MTHFR	ATGACGATAAAGGCACGGCCTCCAACGAGACCTGTGGGCACGGCCATGTTGGGGGCGGGGCTTCCGGTCACCCGCGCCGGTGGTTTCCGCCCTGTAGGCCCGCCTCTCCAGCAACCTGACACCTGCGCCGCGCCCCTTCACTGCGTTCCC
NFKB1	GTGAGAGAGTGAGCGAGACAGAAAGAGAGAGAAGTGCACCAGCGAGCCGGGGCAGGAAGAGGAGGTTTCGCCACCGGAGCGGCCCGGCGACGCGCTGACAGCTTCCCCTGCCCTTCCCGTCGGTCGGGCCGCCAGCCGCCGCAGCCCTCG
STATS3	GTAATTCAGCGGTTTCCGGAGCTGCGGCGGCGCAGACTGGGAGGGGGAGCCGGGGGTTCCGACGTCGCAGCCGAGGGAACAAGCCCCAACCGGATCCTGGACAGGCACCCCGGCTTGGCGCTGTCTCTCCCCCTCGGCTCGGAGAGGCCC
TNF	CAGACGCTCCCTCAGCAAGGACAGCAGAGGACCAGCTAAGAGGGAGAGAAGCAACTACAGACCCCCCCTGAAAACAACCCTCAGACGCCACATCCCCTGACAAGCTGCCAGGCAGGTTCTCTTCCTCTCACATACTGACCCACGGCTCCA
TP53	GATGGGATTGGGGTTTTCCCCTCCCATGTGCTCAAGACTGGCGCTAAAAGTTTTGAGCTTCTCAAAAGTCTAGAGCCACCGTCCAGGGAGCAGGTAGCTGCTGGGCTCCGGGGACACTTTGCGTTCGGGCTGGGAGCGTGCTTTCCACGA
VDR	CTGCTTGTCAAAAGGCGGCAGCGGAGCCGTGTGCGCCGGGAGCGCGGAACAGCTTGTCCACCCGCCGGCCGGACCAGGTGCGAACCCGGGAGCAGCGGGAAAGGGGGTCTCAGGATAGGGACTCGGGGTCGGGGCGTCTGGGATACCGGG
VEGFA	TCGCGGAGGCTTGGGGCAGCCGGGTAGCTCGGAGGTCGTGGCGCTGGGGGCTAGCACCAGCGCTCTGTCGGGAGGCGCAGCGGTTAGGTGGACCGGTCAGCGGACTCACCGGCCAGGGCGCTCGGTGCTGGAATTTGATATTCATTGATC
